# CRISPR-Detector: Fast and Accurate Detection, Visualization, and Annotation of Genome-Wide Mutations Induced by Gene Editing Events

**DOI:** 10.1101/2022.02.16.480781

**Authors:** Lei Huang, Dan Wang, Haodong Chen, Jinnan Hu, Xuechen Dai, Chuan Liu, Anduo Li, Xuechun Shen, Chen Qi, Haixi Sun, Dengwei Zhang, Tong Chen, Yuan Jiang

## Abstract

The leading edge of genome editing, driven by CRISPR/Cas technology, is revolutionizing biotechnologies. In pace with the burst of novel genome editing methods, bioinformatic tools to monitor the on/off-target events need to be more evolved as well. Existing tools suffer from limitations in speed and scalability, and they especially struggle with whole genome sequencing (WGS) data analysis which has the potential to detect off-target mutations at a genome-wide level via an unbiased manner. Here, we introduce our CRISPR-detector tool, which is a web-hosted or locally deployable pipeline with five key innovations: 1) optimized scalability allowing for WGS data analysis beyond BED (Browser Extensible Data) file-defined regions; 2) improved accuracy benefiting from haplotype-based variant calling to handle sequencing errors; 3) treated and control sample co-analysis to remove background variants existing prior to genome editing; 4) integrated structural variation (SV) calling; and 5) functional and clinical annotation of editing-induced mutations.
