## Supplementary material for "CRISPR-Detector: Fast and Accurate Detection, Visualization, and Annotation of Genome-Wide Mutations Induced by Gene Editing Events": Table S2

### Sheet: Sheet1
Table S2. The discrepant sites between CRISPR-detector and CRISPResso2 on ABE8e-NRCH datasets.
Site	CRISPR-detector					CRISPResso2
	mRNA : edited reads (%)	Control : edited reads (%)	mRNA & Control difference (%)	FDR	Editing Observed ?	mRNA : edited reads (%)	Control : edited reads (%)	mRNA & Control difference (%)	FDR	Editing Observed ?
91469BDFFDAD44DZ0Z	0.25	0.26	-0.01	0.73941	No	24.67	23.88	0.79	1.1691e-09	Yes
69C4F321559C433Z0Z	0.59	0	0.59	0	Yes	0.8	0.43	0.37	0.300658	No
C3FD98908B0A460Z0Z	0.51	0	0.51	0	Yes	1.1	0.61	0.48	1.6275e-08	No
479 off-target sites from edited cell DNA were analyzed. Only 3 sites showed the discrepancies between the two pipelines, and are displayed in this table. Site “91469BDFFDAD44DZ0Z (Off-target site 54)” was called positive only by CRISPResso2. And other two sites are called positive only by CRISPR-detector. While the truth is not available to determine which calls are correct, current info indicat…
