## Supplementary material for "CRISPR-Detector: Fast and Accurate Detection, Visualization, and Annotation of Genome-Wide Mutations Induced by Gene Editing Events": Table S3

### Sheet: Sheet1
Table S3. Performance of CRISPR-detector and CRISPResso2 on 28 SPACE target sites.
Frequency	A•T-to-G•C	C•G-to-T•A
> 60%
30% - 60%
10% - 30%
1 - 10%
< 1%
SPACE HEK293T on-target
ABE site 2	Highest	G	A•T-to-G•C	G	T	A•T-to-G•C	T	G	A•T-to-G•C	G	G	C•G-to-T•A	A•T-to-G•C	T	A•T-to-G•C	G	A•T-to-G•C	C•G-to-T•A	T	G	C•G-to-T•A
CRISPResso2	52.1	-	0.1	-	-	52.1	-	-	1.9	-	-	7	0.3	-	0	-	0	0	-	-	0
CRISRP-detector	52.1	-	0	-	-	52.1	-	-	1.8	-	-	7	0	-	0	-	0	0	-	-	0
ABE site 3	Highest	G	T	C•G-to-T•A	A•T-to-G•C	A•T-to-G•C	G	A•T-to-G•C	A•T-to-G•C	A•T-to-G•C	G	C•G-to-T•A	A•T-to-G•C	G	A•T-to-G•C	G	A•T-to-G•C	C•G-to-T•A	T	G	C•G-to-T•A
CRISPResso2	66.2	-	-	66.2	8.8	19.2	-	4.9	0.3	0.6	-	9.4	0.6	-	0.5	-	0.2	0.1	-	-	0.2
CRISRP-detector	65.5	-	-	65.5	8.4	18.5	-	4.7	0	0	-	9.2	0	-	0	-	0	0	-	-	0
ABE site 4	Highest	G	A•T-to-G•C	G	C•G-to-T•A	A•T-to-G•C	A•T-to-G•C	A•T-to-G•C	G	A•T-to-G•C	G	A•T-to-G•C	A•T-to-G•C	T	A•T-to-G•C	G	A•T-to-G•C	C•G-to-T•A	T	G	T
CRISPResso2	68.1	-	0	-	68.1	59.8	31.6	6.9	-	0.3	-	0	0	-	0	-	0	0	-	-	-
CRISRP-detector	66.5	-	0	-	66.5	58	28.4	2.7	-	0	-	0	0	-	0	-	0	0	-	-	-
ABE site 7	Highest	G	A•T-to-G•C	A•T-to-G•C	T	A•T-to-G•C	C•G-to-T•A	T	A•T-to-G•C	A•T-to-G•C	G	C•G-to-T•A	A•T-to-G•C	T	A•T-to-G•C	G	A•T-to-G•C	C•G-to-T•A	T	C•G-to-T•A	C•G-to-T•A
CRISPResso2	47	-	0	0.3	-	47	12.8	-	3.7	0	-	1.6	0	-	0	-	0	0	-	0	0.3
CRISRP-detector	46.9	-	0	0	-	46.9	12.9	-	3.7	0	-	1.6	0	-	0	-	0	0	-	0	0
ABE site 8	Highest	G	T	A•T-to-G•C	A•T-to-G•C	A•T-to-G•C	C•G-to-T•A	A•T-to-G•C	A•T-to-G•C	A•T-to-G•C	G	C•G-to-T•A	A•T-to-G•C	T	A•T-to-G•C	G	A•T-to-G•C	C•G-to-T•A	T	G	A•T-to-G•C
CRISPResso2	35.8	-	-	1.5	2.9	35.8	13.7	23.4	1.9	0.2	-	2.4	0	-	0	-	0	0	-	-	0
CRISRP-detector	35.5	-	-	1.6	2.5	35.5	13.3	22.6	1.8	0	-	2.4	0	-	0	-	0	0	-	-	0
ABE site 9	Highest	G	A•T-to-G•C	A•T-to-G•C	G	A•T-to-G•C	C•G-to-T•A	C•G-to-T•A	A•T-to-G•C	A•T-to-G•C	G	G	A•T-to-G•C	T	A•T-to-G•C	G	A•T-to-G•C	C•G-to-T•A	T	G	C•G-to-T•A
CRISPResso2	28	-	0	0.3	-	23.6	7.1	28	7.6	0.5	-	-	0.1	-	0.1	-	0	0	-	-	0.1
CRISRP-detector	27	-	0	0	-	22.7	6	27	6.6	0	-	-	0	-	0	-	0	0	-	-	0
ABE site 10	Highest	G	A•T-to-G•C	A•T-to-G•C	C•G-to-T•A	A•T-to-G•C	T	A•T-to-G•C	A•T-to-G•C	A•T-to-G•C	G	A•T-to-G•C	A•T-to-G•C	T	A•T-to-G•C	G	A•T-to-G•C	A•T-to-G•C	T	G	A•T-to-G•C
CRISPResso2	44.3	-	0.1	0.3	23.9	43.5	-	44.3	0.6	0.2	-	0.1	0	-	0	-	0	0	-	-	0
CRISRP-detector	38	-	0	0	15.5	37.1	-	38	0	0	-	0	0	-	0	-	0	0	-	-	0
ABE site 11	Highest	G	G	A•T-to-G•C	C•G-to-T•A	A•T-to-G•C	G	G	C•G-to-T•A	A•T-to-G•C	G	C•G-to-T•A	A•T-to-G•C	T	A•T-to-G•C	G	A•T-to-G•C	C•G-to-T•A	T	G	T
CRISPResso2	55.7	-	-	1.5	55.7	53.5	-	-	9.5	1.5	-	17.7	0.2	-	0	-	0	0	-	-	-
CRISRP-detector	55.7	-	-	1.4	55.7	53.5	-	-	9.4	1.4	-	17.5	0	-	0	-	0	0	-	-	-
ABE site 14	Highest	G	G	C•G-to-T•A	T	A•T-to-G•C	A•T-to-G•C	A•T-to-G•C	G	A•T-to-G•C	C•G-to-T•A	C•G-to-T•A	A•T-to-G•C	T	A•T-to-G•C	G	A•T-to-G•C	C•G-to-T•A	T	G	T
CRISPResso2	61.7	-	-	61.7	-	39.8	3.3	2.1	-	0.1	0.4	12.7	0	-	0	-	0	0	-	-	-
CRISRP-detector	61.3	-	-	61.3	-	39.6	3.2	1.9	-	0	0	12.5	0	-	0	-	0	0	-	-	-
ABE site 15	Highest	G	T	C•G-to-T•A	T	A•T-to-G•C	G	A•T-to-G•C	A•T-to-G•C	A•T-to-G•C	G	C•G-to-T•A	T	T	A•T-to-G•C	G	A•T-to-G•C	C•G-to-T•A	T	G	C•G-to-T•A
CRISPResso2	61.7	-	-	61.7	-	43.9	-	9.7	0.2	0.2	-	3.9	-	-	0	-	0	0	-	-	0
CRISRP-detector	61.6	-	-	61.6	-	43.9	-	9.6	0	0	-	3.8	-	-	0	-	0	0	-	-	0
ABE site 17	Highest	G	A•T-to-G•C	C•G-to-T•A	A•T-to-G•C	A•T-to-G•C	A•T-to-G•C	G	A•T-to-G•C	G	G	A•T-to-G•C	A•T-to-G•C	G	A•T-to-G•C	G	A•T-to-G•C	G	A•T-to-G•C	C•G-to-T•A	G
CRISPResso2	59	-	0.1	59	27.3	21.1	33.1	-	1.9	-	-	0.2	0	-	0	-	0	-	0	0	-
CRISRP-detector	53.6	-	0	53.6	18.4	11.6	22.5	-	1.9	-	-	0	0	-	0	-	0	-	0	0	-
ABE site 18	Highest	A•T-to-G•C	C•G-to-T•A	A•T-to-G•C	C•G-to-T•A	A•T-to-G•C	C•G-to-T•A	A•T-to-G•C	C•G-to-T•A	A•T-to-G•C	C•G-to-T•A	T	T	A•T-to-G•C	G	A•T-to-G•C	A•T-to-G•C	T	C•G-to-T•A	T	G
CRISPResso2	58.6	1.4	34.7	5.9	58.6	35.8	19.4	31.8	4.9	6.6	0.5	-	-	0.2	-	0	0	-	0	-	-
CRISRP-detector	45	0.2	26.2	0.7	45	19.7	11.1	10.1	1.2	4.3	0	-	-	0	-	0	0	-	0	-	-
ABE site 19	Highest	C•G-to-T•A	A•T-to-G•C	C•G-to-T•A	A•T-to-G•C	C•G-to-T•A	A•T-to-G•C	C•G-to-T•A	A•T-to-G•C	C•G-to-T•A	T	T	A•T-to-G•C	G	A•T-to-G•C	A•T-to-G•C	T	C•G-to-T•A	T	G	T
CRISPResso2	53.3	15.6	2.1	53.3	21	17.3	23	6	20.1	2.3	-	-	0.4	-	0.2	0	-	0	-	-	-
CRISRP-detector	45.5	11.7	0.5	45.5	10.8	14	9.5	3.3	12.8	1.9	-	-	0.2	-	0	0	-	0	-	-	-
EMX1 site 1	Highest	G	A•T-to-G•C	G	T	C•G-to-T•A	C•G-to-T•A	G	A•T-to-G•C	G	C•G-to-T•A	A•T-to-G•C	G	A•T-to-G•C	A•T-to-G•C	G	A•T-to-G•C	A•T-to-G•C	G	A•T-to-G•C	A•T-to-G•C
CRISPResso2	16.7	-	0.1	-	-	16.7	7	-	0.7	-	3	0.5	-	0	0	-	0	0	-	0	0
CRISRP-detector	16.3	-	0	-	-	16.3	6.8	-	0	-	2.9	0	-	0	0.1	-	0	0	-	0	0
EMX1 site 2	Highest	G	T	A•T-to-G•C	T	T	C•G-to-T•A	A•T-to-G•C	C•G-to-T•A	C•G-to-T•A	T	G	A•T-to-G•C	A•T-to-G•C	A•T-to-G•C	G	T	G	T	G	C•G-to-T•A
CRISPResso2	27.9	-	-	0.5	-	-	19	27.9	0.3	3.8	-	-	0.1	0	0	-	-	-	-	-	0.3
CRISRP-detector	27.9	-	-	0.5	-	-	18.8	27.9	0.4	3.8	-	-	0	0	0	-	-	-	-	-	0
FANCF site 1	Highest	G	G	A•T-to-G•C	A•T-to-G•C	T	C•G-to-T•A	C•G-to-T•A	C•G-to-T•A	T	T	C•G-to-T•A	T	G	C•G-to-T•A	A•T-to-G•C	G	C•G-to-T•A	A•T-to-G•C	C•G-to-T•A	C•G-to-T•A
CRISPResso2	33.3	-	-	0.6	9.8	-	33.3	7.6	9.9	-	-	6	-	-	1.7	0	-	0.1	0.2	0	0
CRISRP-detector	33.2	-	-	0.6	9.8	-	33.2	7.6	9.8	-	-	6	-	-	1.7	0	-	0.1	0	0	0
HEK site 2	Highest	G	A•T-to-G•C	A•T-to-G•C	C•G-to-T•A	A•T-to-G•C	C•G-to-T•A	A•T-to-G•C	A•T-to-G•C	A•T-to-G•C	G	C•G-to-T•A	A•T-to-G•C	T	A•T-to-G•C	G	A•T-to-G•C	C•G-to-T•A	T	G	C•G-to-T•A
CRISPResso2	79.2	-	0.1	0.5	76.1	79.2	29.3	29.9	0.4	0.2	-	3.5	0.1	-	0	-	0	0	-	-	0.1
CRISRP-detector	74.2	-	0	0	70.3	74.2	13.7	11.6	0	0	-	3.3	0	-	0	-	0	0	-	-	0
HEK site 3	Highest	G	G	C•G-to-T•A	C•G-to-T•A	C•G-to-T•A	A•T-to-G•C	G	A•T-to-G•C	C•G-to-T•A	T	G	A•T-to-G•C	G	C•G-to-T•A	A•T-to-G•C	C•G-to-T•A	G	T	G	A•T-to-G•C
CRISPResso2	71.6	-	-	71.6	54.2	45.3	19.5	-	2.1	0.7	-	-	0.1	-	1.6	0	0.1	-	-	-	0
CRISRP-detector	67.7	-	-	67.7	47.5	38.4	8.7	-	1.9	0	-	-	0	-	1.4	0	0	-	-	-	0
HEK site 4	Highest	G	G	C•G-to-T•A	A•T-to-G•C	C•G-to-T•A	T	G	C•G-to-T•A	G	G	C•G-to-T•A	T	G	G	A•T-to-G•C	G	G	T	G	G
CRISPResso2	48.6	-	-	48.6	29.5	24.5	-	-	20.2	-	-	4.1	-	-	-	0.5	-	-	-	-	-
CRISRP-detector	48.2	-	-	48.2	29.2	24.4	-	-	20	-	-	3.9	-	-	-	0	-	-	-	-	-
PDCD1 site 1	Highest	G	C•G-to-T•A	G	T	G	A•T-to-G•C	C•G-to-T•A	T	T	C•G-to-T•A	C•G-to-T•A	A•T-to-G•C	C•G-to-T•A	A•T-to-G•C	T	G	A•T-to-G•C	G	C•G-to-T•A	G
CRISPResso2	38	-	14.4	-	-	-	38	5	-	-	4.5	11.6	0.5	0.6	0	-	-	0.1	-	0	-
CRISRP-detector	37.7	-	14.2	-	-	-	37.7	4.9	-	-	4.5	11.4	0.4	0	0	-	-	0	-	0	-
PPP1R12C site 2	Highest	G	G	C•G-to-T•A	A•T-to-G•C	C•G-to-T•A	T	C•G-to-T•A	G	G	G	G	G	C•G-to-T•A	G	A•T-to-G•C	G	A•T-to-G•C	G	G	A•T-to-G•C
CRISPResso2	55.7	-	-	55.7	25.1	18.8	-	33.3	-	-	-	-	-	2.5	-	0	-	0.1	-	-	0
CRISRP-detector	54.1	-	-	54.1	24.5	18.4	-	33.2	-	-	-	-	-	2.4	-	0	-	0	-	-	0
PPP1R12C site 3	Highest	G	A•T-to-G•C	G	C•G-to-T•A	T	C•G-to-T•A	A•T-to-G•C	C•G-to-T•A	T	G	A•T-to-G•C	A•T-to-G•C	C•G-to-T•A	G	C•G-to-T•A	T	G	G	C•G-to-T•A	A•T-to-G•C
CRISPResso2	55.3	-	0.1	-	55.3	-	24.7	37.2	1.1	-	-	0	0.1	0.2	-	0.2	-	-	-	0	0.1
CRISRP-detector	55.2	-	0.1	-	55.2	-	24.3	36.9	1.1	-	-	0	0.1	0.2	-	0.2	-	-	-	0	0.1
PPP1R12C site 4	Highest	G	A•T-to-G•C	C•G-to-T•A	C•G-to-T•A	C•G-to-T•A	T	C•G-to-T•A	A•T-to-G•C	G	C•G-to-T•A	C•G-to-T•A	G	T	G	C•G-to-T•A	T	G	C•G-to-T•A	T	C•G-to-T•A
CRISPResso2	42.5	-	0	42.5	38	20.4	-	14	1.9	-	1.1	2.7	-	-	-	0.2	-	-	0	-	0
CRISRP-detector	42.4	-	0	42.4	38	20.2	-	13.9	1.9	-	1.1	2.7	-	-	-	0.1	-	-	0	-	0
PPP1R12C site 5	Highest	G	C•G-to-T•A	T	G	A•T-to-G•C	C•G-to-T•A	T	C•G-to-T•A	A•T-to-G•C	G	A•T-to-G•C	G	A•T-to-G•C	C•G-to-T•A	C•G-to-T•A	C•G-to-T•A	T	G	A•T-to-G•C	G
CRISPResso2	16	-	16	-	-	5.6	6.1	-	6.9	1.1	-	1.4	-	0.2	0.1	0.6	0.3	-	-	0.1	-
CRISRP-detector	15.9	-	15.9	-	-	5.5	6	-	6.7	1.1	-	1.4	-	0.1	0.1	0.5	0.2	-	-	0	-
PPP1R12C site 6	Highest	G	G	G	G	C•G-to-T•A	T	C•G-to-T•A	A•T-to-G•C	A•T-to-G•C	C•G-to-T•A	A•T-to-G•C	T	C•G-to-T•A	G	G	A•T-to-G•C	A•T-to-G•C	G	A•T-to-G•C	G
CRISPResso2	32.3	-	-	-	-	32.3	-	23.7	18.2	1.6	2.1	0.1	-	14.3	-	-	0	0	-	0	-
CRISRP-detector	31.8	-	-	-	-	31.8	-	23.5	17.8	1.6	2.1	0	-	14.2	-	-	0	0	-	0	-
PPP1R12C site 7	Highest	G	C•G-to-T•A	T	G	G	C•G-to-T•A	T	C•G-to-T•A	A•T-to-G•C	G	G	T	T	C•G-to-T•A	A•T-to-G•C	G	G	A•T-to-G•C	G	A•T-to-G•C
CRISPResso2	44.6	-	44.6	-	-	-	32.2	-	9.7	1.3	-	-	-	-	2.8	0.1	-	-	0.1	-	0
CRISRP-detector	44.6	-	44.6	-	-	-	32.1	-	9.5	1.2	-	-	-	-	2.7	0	-	-	0	-	0
RNF2 site 1	Highest	G	T	C•G-to-T•A	A•T-to-G•C	T	C•G-to-T•A	T	T	A•T-to-G•C	G	T	C•G-to-T•A	A•T-to-G•C	T	T	A•T-to-G•C	C•G-to-T•A	C•G-to-T•A	T	G
CRISPResso2	66.5	-	-	66.5	11.7	-	15.4	-	-	1.1	-	-	4.5	0	-	-	0	0	0	-	-
CRISRP-detector	66.2	-	-	66.2	11.7	-	15	-	-	1	-	-	4.3	0	-	-	0	0	0	-	-
VEGFA site 4	Highest	G	A•T-to-G•C	G	G	A•T-to-G•C	C•G-to-T•A	G	T	G	T	G	T	G	T	C•G-to-T•A	T	G	T	G	T
CRISPResso2	26.2	-	0.3	-	-	26.2	24	-	-	-	-	-	-	-	-	2.9	-	-	-	-	-
CRISRP-detector	25.9	-	0	-	-	25.9	23.7	-	-	-	-	-	-	-	-	2.6	-	-	-	-	-
