## Supplementary material for "CRISPR-Detector: Fast and Accurate Detection, Visualization, and Annotation of Genome-Wide Mutations Induced by Gene Editing Events": Table S4

### Sheet: Sheet1
Table S4. Example table for all loci.
amplicon	n_reads|treatment	n_reads|control	substitution%	insertion%	deletion%	indel%	modified%
ON	51326	28370	0.89	3.62	5.21	8	8
OT1	31944	16035	0	0	0	0	0
OT2	14963	12116	0	0	0	0	0
OT3	30303	16208	0	0	0	0	0
OT4	18801	20543	9.63	0	0	0	9.63
OT5	27888	35844	0	0	0	0	0
OT7	42631	42635	0	0	0	0	0
OT8	14040	29633	0	0	0	0	0
OT9	12976	25703	0	0	0	0	0
OT10	27942	19998	0	0	0	0	0
OT11	37896	45899	0	0	0	0	0
OT12	32091	65750	0	0	0	0	0
OT13	58203	25622	0	0	0	0	0
OT14	26453	35578	0	0	0	0	0
Table S4 summarizes the number of processed reads and the frequency of different types of mutations on all the input loci. This table is part of the results generated by the web-hosted version of CRISPR-detector, and can be downloaded from the webpage (https://db.cngb.org/crispr-detector/#/Tutorial).
